# Early life milk diets shape infant gut microbiota: evidence of microbial plasticity in response to breast and formula milk

**DOI:** 10.1101/2024.09.22.614312

**Authors:** Melissa AE Lawson, Matthew Dalby, Shabhonam Caim, Larissa Richardson, Albert Koulman, Raymond Kiu, Gwen LeGall, Lindsay J Hall

**Affiliations:** Food, Microbiome and Health, Quadram Institute Bioscience, Norwich Research Park, Norwich, UK; Lydia Becker Institute for Immunology and Inflammation; Wellcome Trust Centre for Cell Matrix Research; Division of Infection, Immunity and Respiratory Medicine; School of Biological Sciences, Faculty of Biology, Medicine and Health, University of Manchester, Manchester Academic Health Science Centre, Manchester, UK; Department of Microbes, Infection and Microbiomes, College of Medicine and Health, University of Birmingham, Birmingham, UK; Institute of Microbiology and Infection, University of Birmingham, Birmingham; Wellcome-MRC Institute of Metabolic Science, University of Cambridge, Cambridge, UK; Norwich Medical School, University of East Anglia, Norwich Research Park, Norwich, UK

**Keywords:** Microbiota, early life, breast milk, formula, lipids, metabolites

## Abstract

In early life, diet plays a key role in shaping the infant microbiota, yet the impact of breast milk and formula on microbial ecosystems at different stages of infant development remains poorly understood. Here, we performed static batch culture experiments using infant faecal samples at ages 1, 12 and 18 months of age, supplemented with either breast milk or formula for 48 hours. We further removed small metabolites (e.g. small carbohydrates, proteins and lipids) from breast and formula milk through dialysis and also added this to the static batch cultures with faecal samples from each infant. Our results show that the one-month-old faecal microbiota exhibited the greatest sensitivity to dietary intervention, with significant changes in microbial composition, metabolites and lipids, particularly in response to formula supplementation. In contrast, the microbiota at 12 months displayed increased stability, while the 18-month-old infant samples were the most resilient to different dietary supplementation. We also observed that triglyceride (TG46:1) was produced in the youngest infant samples but consumed by the older infant microbiota, suggesting a shift in metabolic interactions as the gut microbiota diversifies with age. Metabolite profiles linked to KEGG pathways further indicated the older infants diverse microbiotas had greater functional capacity in comparison to the one-month-old infant, particularly in response to breast milk. Fewer overall metabolic pathways were affected when the infant samples were grown in formula. Collectively, our data underscores the importance of early life diet in shaping microbiota profiles, with more stable microbial ‘dynamics’ in more mature gut ecosystems, in response to dietary changes which are also associated with downstream functional (i.e. metabolite/lipid) readouts. Notably, the removal of small metabolites from breast milk by dialysis highlighted the potential role of milk lipids in promoting growth of foundational microbiota members like *Bifidobacterium*. Our data, along with further studies, are required to probe the mechanisms by which specific nutrients, particularly lipids, modulate microbial composition and support infant health during the first 2 years of life.
