## Supplemental table 1 for "Early life milk diets shape infant gut microbiota: evidence of microbial plasticity in response to breast and formula milk"

### Sheet: Table 1_Metadata
Table 1 Metadata of infants sampled
Age (months)	Location	Gender	Mode of delivery	Composition of current milk diet	Date solid simple foods were introduced	Current diet at time of sampling
1	Derby	M	Vaginal (full-term)	Breast milk(2w)/Formula (2w)	N/A	Formula milk
12	Cambridgeshire	F	Vaginal (full-term)	Breast milk	6 months	Solid foods + breast milk
18	Norfolk	F	Vaginal (full-term)	Breast milk	5-6 months	Solid foods + formula milk occasionally at night
