## Supplemental table 2 for "Early life milk diets shape infant gut microbiota: evidence of microbial plasticity in response to breast and formula milk"

### Sheet: Sheet1
Supplementary table 2: 1H-NMR concentrations of breast milk and formula before and after dialysis (AU)
concentrations_dialysis_final.xlsx	1	2	3	4	5	6	7	8	9	10	11	12	13	14	15	16	17	18	19	20	21	22	23	24	25	26	27	28	29
	sugars		end products				energy related						amino acids										osmolytes/lipids				nucleosides		phenolic compounds
ID	Lactose	Glucose	Acetate	Caprylate	Butyrate	Formate	Citrate	Creatine	Fumarate	Pyruvate	Succinate	Niacinamide	Alanine	Aspartate	Glutamate	Glutamine	Isoleucine	Leucine	Histidine	Taurine	Threonine	Valine	Choline	O-Phosphocholine	sn-Glycero-3-phosphocholine	myo-Inositol	Cytidine	Uridine	Hippurate
BM	441.97	1.7594	0.0885	0.2338	0.3352	0.0314	2.9488	0.1506	0				0.6486	0.1013	3.6573	0.1993	0.0545	0.1758		0.3588	0.3752	0.1614	1.1124	0.2513	0	3.6013			0.0197
BM after dialysis	4.2938	0.0136	0.0083	0.0119	0.0082	0.0155	0.0432	0.0007	0				0.0045		0.0144	0.0063	0.0049		0.014			0.0081	0.002	0.0005	0.0029				0
Formula	988.049	63.8685	0.4963	0	0	0.2335	7.5479	1.5099	0.0118	0.0458	0.0464	0.0844	0.138		0.9149	0.429	0		0.0683	6.9148			2.3598	0.9056	4.0992	3.6696	0.0292	0.0671	0.0997
Formula after dialysis	21.9311	0.1697	0.0254	0	0	0.0296	0.2113	0.0042	0				0		0.0727	0	0						0	0.0087	0.0439				0.0027
